# NRF2-dependent regulation of the prostacyclin receptor PTGIR drives CD8 T cell exhaustion

**DOI:** 10.1101/2024.06.23.600279

**Authors:** Michael S. Dahabieh, Lisa M. DeCamp, Brandon M. Oswald, Susan M. Kitchen-Goosen, Zhen Fu, Matthew Vos, Shelby E. Compton, Joseph Longo, Kelsey S. Williams, Abigail E. Ellis, Amy Johnson, Ibukunoluwa Sodiya, Michael Vincent, Hyoungjoo Lee, Ryan D. Sheldon, Connie M. Krawczyk, Chen Yao, Tuoqi Wu, Russell G. Jones

## Abstract

The progressive decline of CD8 T cell effector function—also known as terminal exhaustion—is a major contributor to immune evasion in cancer. Yet, the molecular mechanisms that drive CD8 T cell dysfunction remain poorly understood. Here, we report that the Kelch-like ECH-associated protein 1 (KEAP1)-Nuclear factor erythroid 2-related factor 2 (NRF2) signaling axis, which mediates cellular adaptations to oxidative stress, directly regulates CD8 T cell exhaustion. Transcriptional profiling of dysfunctional CD8 T cells from chronic infection and cancer reveals enrichment of NRF2 activity in terminally exhausted (Tex^term^) CD8 T cells. Increasing NRF2 activity in CD8 T cells (via conditional deletion of KEAP1) promotes increased glutathione production and antioxidant defense yet accelerates the development of terminally exhausted (PD-1^+^TIM-3^+^) CD8 T cells in response to chronic infection or tumor challenge. Mechanistically, we identify PTGIR, a receptor for the circulating eicosanoid prostacyclin, as an NRF2-regulated protein that promotes CD8 T cell dysfunction. Silencing PTGIR expression restores the anti-tumor function of KEAP1-deficient T cells. Moreover, lowering PTGIR expression in CD8 T cells both reduces terminal exhaustion and enhances T cell effector responses (i.e. IFN-γ and granzyme production) to chronic infection and cancer. Together, these results establish the KEAP1-NRF2 axis as a metabolic sensor linking oxidative stress to CD8 T cell dysfunction and identify the prostacyclin receptor PTGIR as an NRF2-regulated immune checkpoint that regulates CD8 T cell fate decisions between effector and exhausted states.

**One Sentence Summary:** The KEAP1-NRF2 pathway is hyperactivated in terminally exhausted CD8 T cells and drives T cell dysfunction via transcriptional regulation of the prostacyclin receptor, *Ptgir*.
