## Supplemental Table 1 for "NRF2-dependent regulation of the prostacyclin receptor PTGIR drives CD8 T cell exhaustion"

### Sheet:  Table S1_Description
Table S1: Gene Set Enrichment Analysis (GSEA) of the oncogenic signature gene sets (MSigDB C6 gene set) enriched in Tex versus Teff cell clusters.
ID: Gene set identifier
Set size: number of genes in the gene set
NES: Normalized enrichment score
p.adjust: adjusted p-value
neg log padj: Negative Log (base 10) adjusted p-value
neg log q: Negative Log (base 10) adjusted q-value
rank: score from GSEA (highest = most enriched)
leading_edge: tags=percent of genes contributing to enrichment score, list= where list of enrichment score is attained, signal=enrichment strength signal
core_enrichment: entrez IDs of genes in list
RNA-seq data are mined from GSE89307, GSE84820, and GSE86881
negative NES values indicate an enrichment in dysfunctional CD8+ T cells

### Sheet: Table S1_earl_eff-dys_gsea_C6
ID	setSize	enrichmentScore	NES	pvalue	p.adjust	neg log padj	qvalue	neg log q	rank	leading_edge	core_enrichment
NFE2L2.V2	292	-0.594638	-1.50306	7.8143e-09	8.10711	1.45346e-06	5.8376	8.80137e-07	2902	tags=39%, list=19%, signal=33%	22349/52163/76960/18392/22042/170799/107272/74551/16188/67217/22041/19266/71760/102448/72333/53605/238252/109857/20963/14067/55984/319504/73072/56693/11482/17436/216197/230766/21912/12695/105501/407800/17970/327814/55963/21752/20295/18645/75691/67652/108682/16950/71361/20425/232223/16819/13195/243659/18223/21898/109270/326623/414084/12125/67784/14103/26570/56615/100048658/77015/14453/16543/15233/…
ATF2_UP.V1_DN	130	-0.640837	-1.59324	3.43252e-06	5.46439	0.000319224	3.4959	0.000193305	2436	tags=38%, list=16%, signal=32%	433938/234356/14528/59056/14115/18783/20446/17691/11490/20970/30045/77125/12654/239217/58809/108115/384783/21985/19225/94249/67451/98496/20284/12554/12628/16518/14962/77569/232371/235527/58217/22402/11541/14281/11639/77057/93834/107869/12950/20296/17470/209378/213393/20714/11864/67758/22370/12116/20379
IL2_UP.V1_UP	150	-0.599665	-1.49384	4.35412e-05	4.3611	0.00269955	2.56871	0.0016347	2878	tags=41%, list=18%, signal=33%	216551/211770/13537/20148/50784/17112/75604/19206/22337/21983/11484/71310/54562/21938/170758/58206/17133/216233/20371/13653/239217/12156/75600/108115/259300/18577/14727/94185/11302/16553/13655/11852/104099/12703/12700/72309/11819/13654/67603/110197/109332/14281/235631/319520/18846/22163/12560/16163/16153/14299/11622/14254/21942/20310/19734/21943/24064/20505/16878/20750/71753
ATM_DN.V1_UP	93	-0.637504	-1.56985	9.75211e-05	4.0109	0.00362778	2.44036	0.00219679	2511	tags=41%, list=16%, signal=34%	79456/18830/16010/12986/110532/407800/71729/319153/110794/18441/12491/15494/24115/15898/12125/22339/72054/15439/24001/192166/74145/245865/14129/13808/58217/14618/13081/57342/246787/14254/14788/69083/56189/22139/18399/11784/234724/16963
EGFR_UP.V1_UP	157	-0.589756	-1.47175	9.42875e-05	4.02555	0.00362778	2.44036	0.00219679	2673	tags=43%, list=17%, signal=36%	52639/17384/192657/106869/13713/76408/15959/67399/14063/65973/20496/12051/268301/20202/208650/15512/20201/11468/54610/234356/170748/319939/16323/12609/57257/14042/218952/78892/57444/23972/216233/13115/13649/13052/16400/12162/59010/26570/18605/104156/54720/94185/14012/15200/110310/71712/16600/12737/11910/233571/15930/56175/24059/67603/14537/228576/319520/18030/22634/69068/20296/109232/72007/19734/…
SNF5_DN.V1_DN	103	-0.625711	-1.54521	0.000136127	3.86606	0.00421994	2.37469	0.00255537	2570	tags=44%, list=17%, signal=37%	109857/17540/20112/20617/13511/59009/234356/65963/56760/14085/80879/12933/11443/16400/26415/67451/11735/14257/94185/59020/12578/11770/21789/15402/13371/11790/110596/108078/105844/13808/65962/13479/66889/14778/107869/69068/64931/70129/50769/19374/17386/385643/22361/19734/19662
IL21_UP.V1_DN	93	-0.628	-1.54645	0.000198298	3.70268	0.00526905	2.27827	0.00319065	2949	tags=47%, list=19%, signal=39%	382118/109685/101488143/15978/21947/14159/13860/83922/21912/15109/228662/170757/16819/215772/53791/17771/21819/56089/68891/18575/109254/16542/56644/319164/56221/13522/107684/435965/21859/14060/209630/16763/72446/58217/58187/67856/20504/68396/18815/69865/13112/71839/110135/11854
KRAS.LUNG_UP.V1_DN	74	-0.645902	-1.56302	0.000330509	3.48082	0.00683052	2.16555	0.0041362	2163	tags=43%, list=14%, signal=37%	57257/16658/93735/72350/19024/74761/140703/241327/12808/22035/19125/109594/54652/93695/20284/246256/93690/11542/20190/17450/12556/12904/269878/13876/14187/16858/55990/19123/20408/13845/13120/107146
ESC_J1_UP_LATE.V1_UP	131	-0.58829	-1.46335	0.000294807	3.53046	0.00683052	2.16555	0.0041362	2057	tags=34%, list=13%, signal=30%	270192/27494/21426/21410/59044/18438/12156/11443/20730/68151/384783/19141/12826/11820/20720/17919/11807/223254/12351/76560/104445/52055/71712/100121/69581/110596/11910/238055/83965/24059/18452/15378/66889/17920/14778/57342/18260/75396/13132/11806/13180/22139/19662/13809/110135
ALK_DN.V1_DN	82	-0.632319	-1.54112	0.000448708	3.34804	0.00716294	2.14491	0.00433749	2428	tags=39%, list=16%, signal=33%	53978/83922/27261/14786/207596/381417/16504/20349/20361/330192/19125/59310/18816/21844/17858/18726/16425/93690/225655/13371/26365/11542/13479/14190/14281/380924/23960/12776/14788/18815/18619/15458
MEL18_DN.V1_UP	102	-0.608318	-1.50093	0.000453386	3.34353	0.00716294	2.14491	0.00433749	2235	tags=40%, list=14%, signal=35%	55963/16323/78892/17691/21426/243864/108115/16400/214359/21687/53374/18793/12522/26570/16206/22341/22339/23959/16956/12554/15200/54371/12737/58205/227659/24059/20856/14368/22402/109332/212998/21942/12267/20310/22361/12977/16516/12981/320910/16878/20750
BMI1_DN_MEL18_DN.V1_DN	100	-0.606325	-1.49538	0.000462125	3.33524	0.00716294	2.14491	0.00433749	2912	tags=44%, list=19%, signal=36%	12841/20733/13537/13036/380684/14020/239017/83924/57257/65963/19017/67117/216233/18631/13838/20349/12916/14453/20276/229600/56791/11816/225362/21916/99586/209588/12349/66722/29863/18548/109731/12661/14281/20732/77057/14778/380924/93732/54403/76686/18619/19662/140919/13616
IL15_UP.V1_UP	149	-0.577102	-1.43757	0.000508829	3.29343	0.00728017	2.13786	0.00440848	1966	tags=36%, list=13%, signal=31%	17001/19206/22337/11482/17132/18627/27999/58206/17133/216233/20371/13653/239217/12156/17095/75600/108115/18577/14727/94185/226243/225362/16518/13655/11852/12703/12700/72309/26365/11803/11819/13654/67603/18612/110197/14281/319520/20732/18846/20303/22163/12560/16163/16153/11622/21942/50490/19734/21943/24064/16878/20750/71753
STK33_UP	247	-0.53263	-1.34146	0.000609066	3.21534	0.00809188	2.09195	0.00490001	3083	tags=35%, list=20%, signal=28%	65973/14744/12192/18186/241950/378462/21926/211770/67702/12051/171543/231207/238252/16885/329152/12228/11477/22271/74194/216190/12044/17970/83924/211228/16176/16658/12575/97908/21426/19735/226695/17133/17476/13653/12491/18792/16195/114715/23886/326623/11303/19277/22177/26570/50778/360198/238130/67776/214459/23890/98496/69635/319181/245386/80752/15200/13522/231991/11770/16518/13655/11852/21789/104…
KRAS.KIDNEY_UP.V1_DN	72	-0.637746	-1.54138	0.00068383	3.16505	0.00847949	2.07163	0.00513472	2060	tags=46%, list=13%, signal=40%	21834/332579/16193/58185/12475/353156/13599/22177/14727/19217/66695/17858/18726/27280/64095/14276/21824/22351/11421/27219/77794/94175/18566/15945/56066/23960/93961/19417/83433/209378/16667/67758/73647
STK33_SKM_UP	232	-0.534586	-1.34136	0.000829705	3.08108	0.00964532	2.01568	0.00584069	3321	tags=39%, list=21%, signal=31%	80859/72691/11475/380732/16175/216739/14191/65973/14744/241950/378462/21926/140570/211770/226421/12051/78408/12524/171543/268301/72333/231207/238252/14020/329152/22271/74194/54610/216190/21928/12044/17970/83924/16176/319170/16658/12575/319178/226352/319153/97908/21426/19735/226695/17476/13653/12491/319186/18792/19277/22177/26570/50778/77015/360198/319191/13058/214459/23890/98496/71069/319181/9418…
KRAS.600_UP.V1_UP	153	-0.563538	-1.40477	0.000893881	3.04872	0.00978011	2.00966	0.00592231	2230	tags=42%, list=14%, signal=36%	16323/16572/21752/319178/15213/17082/13115/18792/21817/20730/21898/28105/11501/326623/108115/12162/19225/20266/17395/22341/238130/11735/14257/12458/104156/12982/18726/16590/241452/103967/237320/67468/98660/240690/15200/16178/225362/16574/104001/170744/72309/26365/11815/77569/75625/100038347/67603/16527/18612/319520/16768/93834/104174/93732/240726/18163/57754/241589/20310/72258/24064/11699/19662/2…
KRAS.AMP.LUNG_UP.V1_DN	83	-0.617417	-1.50718	0.00124656	2.90429	0.0108273	1.96548	0.00655644	3277	tags=49%, list=21%, signal=39%	69288/66522/18725/68567/52163/223864/19698/22041/14809/380713/13733/21391/15122/83922/243961/16160/72350/246707/211484/226695/12765/217303/235431/68760/21898/236920/20974/19125/360198/54652/18605/18726/11302/12490/11421/14190/12661/18566/246787/17386/57754
RAF_UP.V1_UP	165	-0.561651	-1.40363	0.00118733	2.92543	0.0108273	1.96548	0.00655644	2740	tags=36%, list=18%, signal=30%	18755/15446/67016/20202/54353/15512/22271/20201/54610/234356/208647/69202/12609/13603/74091/218952/78892/19219/30963/14783/216233/239217/209692/13649/64291/102866/15494/269831/58185/110095/18124/12768/66259/320878/104156/54720/94185/14012/15200/76261/14461/21789/78286/12737/71648/13506/56175/227659/319520/57342/69068/67374/20254/109232/21676/18764/210530/22370/13809
RAF_UP.V1_DN	150	-0.560889	-1.39724	0.00128065	2.89257	0.0108273	1.96548	0.00655644	2979	tags=37%, list=19%, signal=30%	14420/207592/12841/83925/69675/72333/17112/100040608/12228/12398/74194/16010/74694/57257/16658/12361/228662/30045/13642/14571/243864/68010/17912/234515/15529/50768/268860/21784/140765/94249/11988/16206/59020/107587/14585/13655/16001/15901/18858/20342/12043/229055/18795/20856/229722/14281/11639/67254/20620/20510/54326/14766/268527/20714/11864
AKT_UP_MTOR_DN.V1_UP	144	-0.561073	-1.39583	0.00105954	2.97488	0.0108273	1.96548	0.00655644	2502	tags=31%, list=16%, signal=26%	55984/20201/69386/56753/14528/15162/16782/22038/13642/58180/14571/76905/66102/19141/19416/110095/17919/66412/11846/14012/15200/210029/12579/13508/11910/319880/22351/56175/72585/19252/20288/11541/11639/20620/212998/96935/18030/22634/104174/18109/14254/14766/20310/23984/116903
STK33_DN	227	-0.531909	-1.3341	0.00126222	2.89886	0.0108273	1.96548	0.00655644	3658	tags=39%, list=23%, signal=30%	18022/20568/170813/104271/26936/13631/208154/18788/18600/66881/106869/27053/68235/65113/378460/242642/11658/72114/237926/71804/22321/14938/212032/216551/227620/74769/75659/71946/16790/234396/192120/13511/69719/214804/239017/19716/270084/223970/108682/332175/241197/232223/64291/72269/15903/225998/67784/18007/22035/20541/18405/14453/11745/320878/77577/19201/16590/72054/11689/12319/68725/219134/1147…
CAHOY_ASTROCYTIC	68	-0.629918	-1.5164	0.00138295	2.85919	0.0111839	1.95141	0.00677234	2591	tags=43%, list=17%, signal=36%	26457/21835/171463/52466/23972/192199/225998/20349/214359/11820/26570/56325/22339/26874/53896/29820/228966/13371/208659/12411/20511/11606/12035/11541/12950/50500/54326/384071/22361
ESC_V6.5_UP_LATE.V1_UP	137	-0.558793	-1.38956	0.00155861	2.80726	0.0120792	1.91796	0.00731451	2902	tags=38%, list=19%, signal=31%	22349/50528/140570/67880/14809/13036/17988/233549/226525/59009/66208/21912/13603/27494/15213/21410/20475/59044/12156/68151/19141/12826/11820/72388/223254/69274/26432/12351/23796/76560/55983/69581/11936/238055/18452/66889/17920/14778/22634/94214/18260/75396/109232/13132/230972/11806/106522/58242/102954/22139/19662/110135
PRC2_EZH2_UP.V1_UP	137	-0.556562	-1.38401	0.00174305	2.75869	0.0129683	1.88712	0.00785291	2391	tags=35%, list=15%, signal=30%	21391/59093/21912/13603/19263/332579/68507/20440/170757/17082/30045/77125/235431/239217/12156/78771/72349/15900/234797/67776/103161/66695/21948/11302/12554/15200/18559/14276/16600/110784/18795/56619/18612/109332/228576/99899/212998/14758/240427/109979/14766/18143/19734/26360/64918/18227/72978/71839
RPS14_DN.V1_UP	157	-0.55058	-1.37399	0.00205547	2.68709	0.0147045	1.83255	0.00890425	2641	tags=46%, list=17%, signal=38%	19152/74748/13040/98845/13036/16790/16988/14067/12332/226525/106572/27371/21928/12044/17970/83924/17132/16176/12575/15162/17084/19219/19261/21426/73656/226695/15213/15209/13035/217303/239217/18792/14697/12182/23886/108154/28105/12475/231805/19277/80719/13179/21810/22177/27226/18124/11745/16543/98496/140792/17858/23845/56644/15951/93695/13655/11852/235380/74145/58861/29817/109332/20732/20620/18606…
LTE2_UP.V1_DN	165	-0.55435	-1.38539	0.00216441	2.66466	0.0149104	1.82651	0.00902891	3502	tags=41%, list=22%, signal=32%	74735/226856/54123/268903/246730/16449/234311/66645/100038882/15959/71586/76459/18186/12841/13537/110920/107272/14579/17112/13527/12228/12398/106572/243771/231655/319170/70604/319153/22038/20503/14783/243864/67252/50768/12125/94249/219132/26570/360198/11745/246728/319181/59020/56791/14585/13655/227960/21789/16600/13508/100121/78286/16001/11910/79362/15901/12043/18795/20856/67254/99899/20510/18030…
ATF2_S_UP.V1_DN	126	-0.563987	-1.40146	0.00262147	2.58145	0.0168136	1.77434	0.0101814	3269	tags=44%, list=21%, signal=35%	19041/13807/76408/66058/18028/18821/20733/66205/18973/338367/171286/67298/433938/234356/14528/59056/110532/235611/14115/20295/20446/12819/19735/20970/30045/77125/18414/12654/239217/15903/21985/21673/19225/98496/19217/69635/16998/23966/11542/232371/235527/58217/14281/11639/12950/12745/20296/11522/209378/16691/12814/20714/67758/22370/20379
STK33_NOMO_DN	218	-0.524195	-1.31536	0.00257138	2.58983	0.0168136	1.77434	0.0101814	3595	tags=38%, list=23%, signal=30%	104271/208154/50791/18600/66881/27053/78560/68235/71781/378460/96875/242642/81703/665563/11658/18415/381201/71804/22321/14938/56318/212032/12777/20343/16790/234396/192120/13511/214804/14528/19716/270084/223970/108682/66684/332175/241197/232223/216233/14544/64291/72269/225998/67784/18007/20541/76850/11745/320878/19217/19201/16590/11846/23845/72054/11689/327799/14289/246256/16136/219134/320051/1147…
MEL18_DN.V1_DN	106	-0.583246	-1.44242	0.0028503	2.54511	0.0176718	1.75272	0.0107011	2244	tags=37%, list=14%, signal=32%	83924/17132/57257/65963/19017/19735/216233/13195/13653/20349/232288/12916/67451/77015/14453/20276/98496/229600/56791/11816/77574/13837/13371/21916/99586/12349/29863/18795/109731/14281/77057/380924/23960/12904/76686/69993/18619/19662/140919
PGF_UP.V1_DN	124	-0.564089	-1.40088	0.00325359	2.48764	0.0195215	1.70949	0.0118212	1768	tags=26%, list=11%, signal=23%	11536/103406/223435/238447/12156/244654/16504/57278/17967/11690/232975/17207/13076/11812/380698/72309/12606/434232/22286/237038/215446/21944/11639/14369/18606/11522/259302/24063/11941/20714/14161/107146
KRAS.LUNG.BREAST_UP.V1_DN	79	-0.602324	-1.46183	0.00347204	2.45941	0.0201813	1.69505	0.0122207	2515	tags=41%, list=16%, signal=34%	380713/13733/20532/11870/57257/407788/74761/12491/13850/110935/241327/12808/22035/56089/18514/360198/13824/24113/319430/18125/238055/20190/12556/12904/14254/229302/269878/14187/16858/19123/107146/116903
BMI1_DN.V1_UP	102	-0.576883	-1.42337	0.00364372	2.43846	0.0205373	1.68746	0.0124363	3083	tags=48%, list=20%, signal=39%	20509/11475/65973/65112/16402/13040/20148/14159/16790/63959/21941/55963/16323/78892/19261/20371/243864/223435/12182/108115/16400/11303/214359/21687/53374/229658/16206/22341/11745/23959/15200/12737/21859/58205/227659/24059/20856/109332/12950/69068/21942/12267/20310/22361/12977/16667/12981/320910/16878
KRAS.600_UP.V1_DN	150	-0.540198	-1.3457	0.00450341	2.34646	0.0246363	1.60842	0.0149184	2940	tags=42%, list=19%, signal=34%	16533/19152/68567/27413/67775/21947/93703/73750/245671/11468/20532/11870/381204/57257/93735/50877/21834/71159/226695/74761/13848/217303/12491/13850/244654/110935/241327/12808/22035/19125/56089/360198/18605/235320/242409/17858/620246/319430/14276/18125/238055/21824/22351/12556/59083/12715/246787/23960/12776/12904/11552/229302/14187/16858/83433/246278/19123/64705/16667/105859/104027/13845/116903
PRC1_BMI_UP.V1_UP	113	-0.567812	-1.40566	0.00490501	2.30936	0.0246576	1.60805	0.0149313	3061	tags=44%, list=20%, signal=36%	240047/12444/80885/59289/13405/65112/18670/109685/237459/72287/13537/233744/110257/21929/27371/15122/21912/16572/97908/30045/58180/320360/216991/78771/108115/76850/72388/15900/12571/11801/18602/11302/30924/15930/20511/13479/13654/229055/11421/56619/20293/93834/15945/22779/20302/19734/60596/64918/20714/71839
IL21_UP.V1_UP	115	-0.561217	-1.39128	0.00475047	2.32326	0.0246576	1.60805	0.0149313	2074	tags=34%, list=13%, signal=30%	12562/20446/12819/104086/13035/224656/12654/17095/381417/16504/58185/19277/20361/27226/51800/20276/14727/11846/11302/17829/56177/24066/76184/14282/13654/243197/239027/110197/235631/20732/16768/54195/12560/240726/16427/58242/102954/16878/20750
VEGF_A_UP.V1_UP	149	-0.540095	-1.34539	0.00487558	2.31197	0.0246576	1.60805	0.0149313	3287	tags=40%, list=21%, signal=32%	106861/19041/19271/207521/13807/170835/223739/17289/12796/16533/20496/19698/13511/27056/18830/433938/100952/18003/110532/17970/192897/20286/18627/27494/57444/68507/24055/382864/224656/235431/18438/16504/71276/384783/17390/269713/69982/242409/16431/56791/23859/11910/71648/434232/20518/14120/13808/21944/13849/56066/18606/20296/16427/76686/14187/20306/68396/20714/14161/230163
TGFB_UP.V1_UP	145	-0.54087	-1.34567	0.00740638	2.13039	0.0360327	1.4433	0.0218195	3438	tags=39%, list=22%, signal=30%	22417/80885/192657/106869/13713/72475/14063/65112/12192/20613/16402/30794/13521/237459/211770/67016/19074/12978/218952/16658/93735/71729/17082/101476/18591/13195/58809/12168/13838/15903/50768/15284/53374/14257/214459/67468/14012/11852/16600/12579/11910/16476/18858/217169/72585/24059/73720/16891/13081/67374/102640920/22415/105355/16878/12116/110135
KRAS.600.LUNG.BREAST_UP.V1_DN	158	-0.529752	-1.32234	0.00755525	2.12175	0.0360327	1.4433	0.0218195	2652	tags=35%, list=17%, signal=29%	58235/73750/245671/380713/13733/20532/11870/327814/381204/57257/20621/13353/16500/407788/226695/74761/12491/140703/13850/110935/241327/67784/12808/22035/56089/18514/360198/242409/13824/24113/319430/18125/238055/338349/11542/22784/20342/20190/12556/234911/12715/53867/12904/14254/229302/269878/14187/16858/246278/19123/56189/64705/20408/107146/116903
STK33_SKM_DN	207	-0.508327	-1.27458	0.00799607	2.09712	0.0371817	1.42967	0.0225152	3658	tags=40%, list=23%, signal=31%	18022/20568/22658/170813/27059/104271/13631/208154/18788/18600/228564/106869/27053/68235/19124/18073/320183/72114/237926/18725/74202/227620/74769/216892/16790/234396/110257/214804/64051/15122/239017/74694/19716/332175/217944/241197/232223/14783/20725/66211/13850/17912/72269/66102/15903/72190/21985/22035/18405/14453/77577/18726/16590/241452/72054/11689/12319/76261/68725/219134/12121/114774/227394/…
ERBB2_UP.V1_UP	157	-0.527433	-1.31622	0.00860248	2.06538	0.0390259	1.40865	0.023632	2765	tags=38%, list=18%, signal=31%	12051/50784/29807/338367/17988/15512/109637/208117/68910/54610/234356/208647/69202/192897/13603/19219/20446/15213/23972/140494/13052/12337/23886/57278/68318/216049/66259/234797/13824/104156/94185/17829/13076/14012/12319/110310/71712/245865/11803/77569/56175/65962/100038347/67603/116852/18452/13849/228576/319520/54195/109232/14187/13132/83702/20704/60596/11864/170441/20701
BCAT.100_UP.V1_DN	20	-0.731363	-1.5304	0.010737	1.96912	0.0440906	1.35565	0.0266989	997	tags=40%, list=6%, signal=37%	50528/237010/110902/225655/70549/14366/213393/22139
EIF4E_DN	88	-0.574715	-1.40728	0.0101107	1.99522	0.0440906	1.35565	0.0266989	2097	tags=24%, list=13%, signal=21%	72145/330662/20661/24057/12266/433323/18792/215748/21985/232288/59010/19225/17395/71481/27273/215257/107767/71908/72007/105298/56727
JAK2_DN.V1_UP	81	-0.57206	-1.39313	0.0109041	1.96241	0.0440906	1.35565	0.0266989	2156	tags=36%, list=14%, signal=31%	54562/12562/319178/22038/14940/18733/107831/12156/19277/20541/16206/21959/11647/620246/15439/13837/78286/22286/11889/67374/22408/22415/18828/14080/76897/23984/99571/19662/16963
BMI1_DN_MEL18_DN.V1_UP	104	-0.561157	-1.38646	0.010471	1.98001	0.0440906	1.35565	0.0266989	2403	tags=41%, list=15%, signal=35%	70155/272322/55963/16323/78892/104252/17691/21426/243864/223435/215772/12182/67149/16400/414084/11303/214359/21687/53374/18793/26570/22341/22339/11745/23959/12554/15200/78286/12737/11910/21859/58205/20856/12950/69068/21942/12267/20310/22361/12977/12981/320910/16878
KRAS.600.LUNG.BREAST_UP.V1_UP	153	-0.525235	-1.30929	0.0103977	1.98306	0.0440906	1.35565	0.0266989	2498	tags=41%, list=16%, signal=35%	12142/16511/319504/21929/110902/27371/239017/16323/16572/21752/16176/65963/207375/80891/20199/57444/17082/12156/17095/140571/15494/20730/108154/11501/326623/108115/17967/18793/19225/17395/238130/14257/12458/16956/18726/11846/241452/15200/16178/16574/54371/56743/72309/73149/58205/100038347/18612/100559/15248/16768/22408/240726/241589/20310/12981/24064/20186/14121/16878/56185/14767/19662/71839
