## Supplemental Table 2 for "NRF2-dependent regulation of the prostacyclin receptor PTGIR drives CD8 T cell exhaustion"

### Sheet: Table S2_description
Table S2: qPCR, shRNA and sgRNA oligonucleotide sequences
Q= qPCR
F= forward primer
R= reverse primer
Thermal cycling parameters for qPCR will be made available upon request

### Sheet: Table S2_List of Oligos
Oligo ID	Target gene	Assay	5'-3' Sequence
Keap1_Q_F	Keap1	qPCR	CTG AGC CAG CAA CTC TGT GA
Keap1_Q_R	Keap1	qPCR	GAT GCC TTC GAT GGA CAC CA
Hmox1_Q_F	Hmox1	qPCR	AGG CTA AGA CCG CCT TCC T
Hmox1_Q_R	Hmox1	qPCR	TGT GTT CCT CTG TCA GCA TCA
Nqo1_Q_F	Nqo1	qPCR	AGC GTT CGG TAT TAC GAT CC
Nqo1_Q_R	Nqo1	qPCR	AGT ACA ATC AGG GCT CTT CTC G
Gclc_Q_F	Gclc	qPCR	AGA TGA TAG AAC ACG GGA GGA G
Gclc_Q_R	Gclc	qPCR	TGA TCC TAA AGC GAT TGT TCT TC
Ptgir_Q_F	Ptgir	qPCR	GGC TCC GTC ACT CTC AGC CT
Ptgir_Q_R	Ptgir	qPCR	TGA GTG AAG CCT CGG ATC ATG AGA
Actb_Q_F	Actb	qPCR	ATG TAC CCA GGC ATT GCT GAC
Actb_Q_R	Actb	qPCR	CGT ACT CCT GCT TGC TGA TCC
sgScr	N/A	CRISPR-Cas9 editing	GCA CUA CCA GAG CUA ACU CA
sgNfe2l2	Nfe2l2 (NRF2)	CRISPR-Cas9 editing	AGG UUG GGG CAG CAC CUG CU
sgPtgir	Ptgir	CRISPR-Cas9 editing	UCC UAC CGA GUC UUG AAC GU
shPtgir	Ptgir	shRNA knockdown	AAC ACA ACC AGA ACT TGA GGC
